# Building a genetic and epigenetic predictive model of breast cancer intrinsic subtypes using large-scale data and hierarchical structure learning

**DOI:** 10.1101/2023.06.12.544702

**Authors:** Jiemin Xie, Binyu Yang, Keyi Li, Lixin Gao, Xuemei Liu, Yunhui Xiong, Wen Chen, Li C. Xia

## Abstract

Breast cancer subtyping is a difficult clinical and scientific challenge. The prevalent Prediction Analysis of Microarray of 50 genes (PAM50) system and its Immunohistochemistry (IHC) surrogate showed significant inconsistencies. This is because of the limited training samples, highly variable molecular features and in-efficient strategies used in these classifiers. The rapid development of early screening technologies, especially in the field of circulating tumor DNA, has also challenged the subtyping of breast cancer at the DNA level. By integrating large-scale DNA-level data and using a hierarchical structure learning algorithm, we developed Unified Genetic and Epigenetic Subtyping (UGES), a new intrinsic subtype classifier. The benchmarks showed that the use of all classes of DNA alterations worked much better than single classes, and that the multi-step hierarchical learning is crucial, which improves the overall AUC score by 0.074 compared to the one-step multi-classification method. Based on these insights, the ultimate UGES was trained as a three-step classifier on 50831 DNA features of 2065 samples, including mutations, copy number aberrations, and methylations. UGES achieved overall AUC score 0.963, and greatly improved the clinical stratification of patients, as each strata’s survival difference became statistically more significant p-value=9.7e-55 (UGES) vs 2.2e-47 (PAM50). Finally, UGES identified 52 subtype-level DNA biomarkers that can be targeted in early screening technology to significantly expand the time window for precision care. The analysis code is freely available at https://github.com/labxscut/UGES.
