## Supplementary_Table_2 for "Building a genetic and epigenetic predictive model of breast cancer intrinsic subtypes using large-scale data and hierarchical structure learning"

### Sheet: Supplementary Table S2
Supplementary Table 2. Features selected by UGES classifier and the corresponding coefficients. The prefix mu_ means the variable is selected in mutation data, cna_ means it is selected in the copy number aberration data, me_ means it is selected in the methylation data.
UGES classifier
B vs (H,LA,LB)		H vs (LA,LB)		LA vs LB
(Intercept)	1.83056	(Intercept)	1.72773	(Intercept)	3.49518
me_PCDHB13	-0.0300174	cna_PGAP3	-0.09071	me_INS	-0.0611922
me_HSD17B8	-0.0275448	me_LAMB3	0.0471985	me_HOXA11	-0.0499171
cna_MIR4728	0.0249611	me_FFAR1	0.0410668	me_MUC1	-0.0381843
me_C5AR1	0.0238787	me_CCDC9	-0.0389025	me_PRDM14	0.034729
me_CCRL2	-0.0210594	me_DMRTC2	0.0374745	me_AQP1	0.0319655
me_STAC2	0.0182192	mu_TP53	-0.0334657	cna_KCNJ2	0.0294531
mu_TP53	-0.0179654	me_MIS18BP1	-0.0317316	me_KRT78	-0.0293654
cna_MIR3677	0.0165301	me_SLC35F6	0.0291598	me_PENK	0.0293106
cna_BCYRN1	-0.0159023	cna_MIR1302.6	-0.0290876	me_MYBL2	-0.026524
cna_PGM3	-0.0157489	me_CYBA	-0.0262788	me_CCDC65	0.0260542
cna_USP32	0.0155413	cna_MIEN1	-0.0237172	cna_FAM49B	0.0252172
me_SEMA5A	-0.0154557	me_SLC2A4RG	-0.0228332	me_HTR1B	0.0249451
me_HPN	0.0147012	mu_GPR124	-0.0221138	me_ADCY4	0.0240182
me_KCNH8	0.0145318	me_OXR1	-0.0218562	me_PXYLP1	-0.0233447
me_TUBGCP3	-0.0143404	cna_SLC4A1	0.0218143	me_ZNF256	0.0231779
me_AIRE	-0.0140828	mu_VCPIP1	-0.0201143	me_TDRD9	0.0231025
cna_MIR3116.1	-0.0139059	me_APOB	0.0200493	me_ARAP1	0.0229792
me_PRSS41	-0.0137928	me_LDB3	0.0197009	me_CATSPER2	0.0220887
me_LPIN1	-0.0135347	me_ABCG5	-0.0194521	me_CRYAB	0.0213446
mu_PIK3CA	0.0132131	cna_PLAC8L1	0.0192131	cna_TMC8	0.0212119
me_DNM3	0.0131495	me_SASH1	0.0189734	me_KLHL40	-0.0211262
me_UCN	0.0131428	me_TRIM21	-0.0186403	cna_MNX1	-0.0209409
me_PRTN3	0.0128666	cna_PSMC3IP	0.0182845	mu_ATXN1	0.0205818
me_ZNF227	0.0122792	me_TNKS2	-0.0171338	cna_DNAJC11	-0.0205452
me_RFESD	-0.0120081	mu_HRAS	-0.0162094	mu_C11orf63	0.0203741
me_APC	0.0119761	mu_PNN	-0.0159495	me_POLR2A	-0.0200099
me_PODNL1	0.0118718	me_SLC2A10	-0.0156806	me_F11R	-0.0196875
me_BIN2	0.0116616	mu_SETD2	-0.0155023	mu_CP	0.0196319
me_SSR4P1	-0.011655	cna_ANKRD36C	0.0154716	mu_TCTEX1D1	0.0193414
mu_C11orf85	-0.0116406	me_RTN2	0.0154349	me_PDZD4	-0.0191495
cna_C1orf87	-0.0112912	me_FPGT	-0.0153975	me_JSRP1	-0.0187457
me_PRR18	-0.0108829	mu_ERBB2	-0.0151592	me_FUCA1	0.0184565
me_TH	0.0107776	me_ABCC3	0.0148784	me_LDHAL6A	0.0180804
me_FGF20	-0.0106493	cna_SPRR2B	0.014479	me_IFFO1	0.018074
cna_PDHX	-0.0105884	me_MXD3	0.0144268	me_TNNT3	-0.0177828
me_ADCY4	0.0102685	cna_MIR5684	-0.0143185	me_ISCA1	-0.0176905
mu_GNAI2	-0.0102644	mu_ARID5B	-0.0140633	me_SMIM12	-0.0176368
cna_USP49	-0.0100361	me_PLOD2	-0.0140294	me_GLS2	0.0175827
me_TAGLN	0.00976277	mu_DNAH5	-0.0140224	cna_ZNHIT6	-0.0174808
me_SOX30	0.00976258	me_RAD51B	-0.0137632	me_OTOS	-0.0174147
cna_NUTM2B	0.0094993	me_CERCAM	-0.0137609	me_PLEKHA6	-0.0171473
me_TTYH1	0.00910166	me_IRF4	-0.0136787	me_SNN	0.0171011
cna_SPATS2	0.00906497	cna_RBM15	0.013673	cna_ZNF267	-0.0168889
me_HOTAIRM1	0.00906369	me_CLCN5	0.0132192	me_LINC00574	-0.0166652
me_ETV7	0.00898325	mu_DTWD2	0.0130664	me_ZNF653	-0.0165438
cna_GPR75.ASB3	-0.00891781	me_E2F1	-0.0125735	me_MTPAP	-0.0159412
cna_KLHDC4	-0.00877089	me_STRA8	-0.0124866	me_REPS1	0.0154025
me_INS	0.00868426	mu_AFF2	-0.0123602	cna_C17orf105	-0.0153196
cna_APRT	-0.00867807	me_ZIC3	-0.0122521	me_TRIM14	0.0152927
cna_FAM21C	0.00859549	me_PPP1R15A	0.0120453	mu_CDC42BPG	0.0151892
me_RECK	0.00857727	cna_MIR4315.1	0.0119953	cna_DHDDS	-0.0150528
cna_MRPS30	0.00842489	me_CDCA7L	0.011885	me_GLT8D1	0.0149526
cna_NUDCD3	0.008256	me_NOVA1	-0.0118496	me_NTF3	-0.0148904
me_EFCAB6	-0.00806285	me_ICAM1	0.0115643	cna_HEPH	0.014783
me_ARHGEF4	-0.00784685	me_SLC35F3	0.0115428	mu_SAMD4A	0.0145322
cna_UMPS	-0.00764128	cna_LINC00682	0.0113891	me_FBLIM1	0.0144825
cna_MIPOL1	0.00741466	mu_CHGB	-0.0111513	cna_MTRNR2L2	-0.0144414
me_DNMT3B	-0.00733895	me_HERC5	0.011138	cna_DMD	0.0143726
me_AFAP1	-0.00730781	cna_SNORA73B	-0.0110702	mu_SRRT	0.0142283
me_SMDT1	0.00725141	cna_FLI1	-0.0110538	cna_STRN3	0.0141455
me_RGS4	-0.00719824	me_CHUK	0.0109794	mu_SETDB1	0.0140782
cna_PRMT8	-0.00719176	me_KLHL7	0.0109615	me_TMEM184A	-0.0140748
me_CA6	0.00709254	me_AIFM2	-0.0108517	me_RPL37A	0.0140729
cna_AEBP1	0.00699579	me_ATOH8	0.0108446	me_GPR160	-0.0138707
cna_CELF2.AS1	-0.00687576	me_TFR2	0.0108142	me_ENPP5	-0.0137204
me_ACRBP	0.00679826	me_SLC22A18AS	-0.010559	mu_SCAF4	0.013706
me_NEUROD2	0.00674191	mu_GPR32	-0.0103983	mu_MUC1	-0.0136858
me_RSAD1	-0.00669773	me_DNM1L	0.0102745	mu_LZTS1	-0.0135971
mu_REC8	-0.00669573	me_DCXR	-0.0102598	mu_IFT140	0.0135678
me_EMILIN1	-0.00662745	cna_FAM72C	0.0102487	cna_CLDN4	0.0133857
me_TRIM29	0.00659366	me_RNF8	-0.0101702	mu_DCAF7	0.0133592
cna_AKAP3	-0.00652172	cna_MIR548AJ1	0.0100905	cna_ZNF155	-0.0133136
me_NHS	0.00648638	mu_TIPARP	-0.0100198	mu_MYBPC1	0.0133127
me_ALDH3A1	-0.00645532	me_MASP1	0.0095959	mu_ITSN1	-0.0132933
mu_MAST2	0.00643291	cna_KRT23	0.00956534	mu_NR1I3	0.0131574
me_LAMB3	0.00642186	me_PCDHB8	-0.00946046	cna_USP46.AS1	0.0131229
cna_NBPF20	-0.00628918	me_GLIPR1L2	-0.00943907	me_TPST2	-0.0129758
mu_MTR	-0.00609664	mu_MOV10	0.00936672	me_SERTAD2	0.0129373
me_FAM8A1	0.00607092	mu_HAUS5	-0.0093629	cna_ATXN1	-0.0129345
cna_PCNXL4	0.00596519	me_ZNF569	0.00934685	mu_MTMR11	-0.012929
cna_MAP2K4	-0.00594161	mu_OTOGL	-0.00932697	me_PPP1R3C	-0.0129161
me_TEK	-0.00593302	me_SLC29A3	0.00911851	me_KCNQ1DN	0.0128619
cna_KCNV2	-0.00592703	me_NAMPT	0.00895845	mu_CDCA7	0.0128342
cna_LINC00457	0.00591076	mu_ZCCHC11	0.00889652	cna_LOC101927178	0.0127678
me_AZU1	0.00586366	me_TTC19	-0.00877971	mu_FLCN	0.0126248
mu_ATP13A2	-0.00584138	me_LPAR5	0.00863093	me_CSNK1G1	0.0123885
cna_STK17A	0.00558886	mu_BRIP1	0.00857758	cna_KRTAP16.1	-0.0123784
cna_DCN	0.0055172	me_GLP1R	-0.00853783	cna_HELZ	0.0123666
me_FGF2	0.00544076	mu_DLL1	-0.0083465	cna_LINC01022	-0.0122925
cna_SLC2A2	-0.00540091	me_LONRF3	0.00834453	me_FAM193A	0.0122657
mu_DCAF4L2	-0.0052261	cna_HNRNPA1P10	-0.00824442	mu_BRAF	-0.012165
me_NME3	-0.00521555	cna_SPON2	0.00821145	me_HRAS	-0.0121151
cna_ZIC4	-0.00509215	cna_CTNNA2	-0.008207	cna_BCYRN1	-0.0120971
me_ZNF579	0.00505908	mu_KLRG1	0.00805774	mu_SLC7A1	-0.0120032
cna_TUBA1B	0.00497228	me_LEP	-0.00801526	mu_MRPL2	0.0119562
mu_STAB2	-0.00495866	me_NDST2	-0.00795236	me_RNF121	0.0117853
cna_MIR4432	-0.00493984	cna_NPIPB4	0.00793605	me_ARL3	0.0117816
mu_MAP6	0.00481344	mu_FRK	-0.00776965	cna_ITM2B	-0.0116211
me_POLD3	0.00476613	mu_SYBU	-0.00776465	cna_DNAH3	-0.0115551
cna_ANKRD20A9P	0.00472822	cna_ZDHHC11	-0.00774388	me_GSTO1	0.0110921
cna_HOOK1	-0.0046194	me_ELOVL6	-0.00772937	cna_hsa.mir.1255a	-0.0110896
cna_SNORA73B	0.0044256	me_SCNN1A	-0.00762798	cna_HTR3E.AS1	-0.0110486
me_FFAR1	0.00436216	me_RIN1	-0.00744034	me_ARID5A	0.0109343
mu_POM121	-0.00430101	me_LINC01134	-0.00735338	me_ZNF266	0.0109326
cna_NDUFA9	-0.00428754	mu_SYNPO	-0.00733667	mu_CCBL2	-0.0108146
cna_CELA2B	0.00425535	cna_LINC00662	-0.00723915	mu_DNAH11	0.0106749
cna_ADCY1	0.00423501	cna_SLC25A45	0.00716138	mu_DRAM1	-0.0105918
cna_MED24	0.00422322	me_IGF2BP1	-0.0070136	mu_MYO1A	0.0105721
mu_CA14	-0.00411389	mu_PRKG1	-0.00682405	me_PAGE5	-0.0105605
cna_XRCC2	-0.00401617	me_NR5A1	-0.00673359	me_DDR1	0.0105428
mu_RBM26	0.00398592	cna_ATP13A5.AS1	-0.00673147	me_APCDD1	0.0105394
cna_TMEM212.AS1	-0.00391786	me_HNF1A	-0.00662424	mu_SF3B1	-0.0104482
cna_VTRNA2.1	0.00385022	me_WDR54	-0.00653505	me_RALGDS	-0.0104339
cna_GATA3.AS1	-0.00382646	me_GRIN1	0.00650626	cna_ENTPD4	-0.0103971
me_PDIA6	0.00366551	me_DRC1	-0.00647404	me_BTN1A1	-0.0103549
me_WFDC2	0.0036319	me_GTF2F2	0.00640249	mu_ZNF189	0.0103083
me_MOS	-0.00359744	mu_LIM2	-0.00633086	me_RGS3	0.0103067
me_MAPK6	-0.00354114	mu_SLMAP	-0.00632361	me_NTM	0.0102296
cna_MIR1290	0.00345465	me_LAMC1	0.00631425	mu_SETD1A	0.0101572
cna_NCOA7.AS1	-0.0034414	cna_HINT1	0.00623778	mu_TRIM58	-0.0101268
mu_AKT1	0.00342668	me_FUOM	0.00617476	mu_VSIG8	0.0100836
me_SCRN2	-0.00334239	cna_TBKBP1	0.00610971	cna_SLC34A2	-0.0100778
me_GPM6B	0.00330156	cna_ARHGAP27P1	0.00607765	me_CLDN11	0.010048
cna_SLC25A51P1	-0.00325427	me_TPSG1	-0.00605813	me_CCDC142	0.0100283
me_PIWIL2	-0.00321711	me_SMUG1	0.0060223	mu_GUCY2F	0.0100216
mu_NPR3	-0.00321376	me_RPSA	0.00601915	mu_BPIFA2	0.0099438
me_DUSP13	-0.0032055	mu_LPHN3	0.00601642	me_KCNJ3	-0.00990258
me_PNMA3	0.00318502	me_ENY2	0.00599336	mu_DNAH2	0.0098005
me_ERICH1	0.00317797	cna_MIR1302.4	0.00597571	mu_MAP3K19	-0.00978008
mu_GPS2	-0.00316005	me_ZFP82	-0.00597561	me_CCRL2	-0.00966085
me_POU4F1	0.00306147	mu_SYS1	0.0059444	me_ZNF135	0.00965602
cna_FSIP1	0.0030604	mu_HERC2	-0.00591124	me_PRSS22	-0.00958281
me_CDK18	0.00302568	me_PTGR1	0.00590502	mu_PCDH19	0.0095564
me_ST18	0.00296433	me_SORCS1	-0.0058703	mu_OTOP1	-0.00954757
me_RARB	0.0029441	me_TMEM185A	0.00573785	me_CFAP44	0.00954738
me_LGALS8	-0.00281348	cna_CDH1	-0.00573309	mu_UCK2	0.00949531
mu_NTMT1	0.00279892	cna_KCNQ1.AS1	0.00572605	me_CAV3	-0.00910215
cna_RRP7A	-0.00273218	me_B3GNTL1	-0.00571824	cna_TNFRSF6B	0.00910053
mu_BOD1L1	0.00269036	cna_MIR606	-0.00570856	me_HOXB4	0.00903713
mu_CCDC174	-0.00265588	cna_MIR3657	0.00567391	me_GPR135	0.00898617
cna_L2HGDH	0.0025329	cna_SLC3A1	-0.00566649	cna_ASIC2	-0.00894645
mu_C16orf78	-0.00252133	mu_MUC3A	-0.00565105	cna_GPR27	-0.00891328
me_TRIM58	-0.00251787	me_VPS28	0.00564419	cna_SPTSSA	0.00888874
mu_IMPG2	0.00249919	me_PRKG2	-0.00552698	mu_DCTN2	0.00875571
cna_NFIC	0.00248372	cna_KCND3.AS1	0.00550457	mu_CDKN1B	0.00870022
cna_MYC	-0.00244394	mu_SLC7A13	0.00549831	mu_RGS16	0.00869078
mu_KSR2	-0.00236876	me_RAP1GAP	-0.00547196	me_THBD	0.00866293
cna_TFAP2B	-0.00227056	me_RPN1	0.00546677	me_POP4	-0.00865903
me_TRABD	-0.00223961	me_PRSS41	0.00543286	cna_FAM110B	0.00865042
mu_CCDC125	-0.00220145	me_CSNK1G1	0.00538022	me_QRFP	-0.00862319
mu_FAT1	0.00218346	me_DDX17	-0.00526788	me_WNK4	0.00860464
cna_SNORD109B	0.0020615	me_GRIK2	0.00522298	me_ZFP42	-0.00854938
cna_MIR4455	0.00203265	me_C6orf47	-0.00522123	mu_ZNF71	-0.00854388
me_RASEF	-0.0020267	me_TBL3	0.00519859	me_DDX27	-0.00851439
cna_PFKP	-0.00196573	me_SNX20	0.0051971	mu_GATA3	-0.00844806
cna_TUBA3C	0.0019251	cna_DYRK1A	-0.00514774	cna_LGALS12	0.00839255
mu_LUC7L3	0.00184364	cna_ATP6V1E1	-0.00510706	me_PPM1F	0.00831556
cna_COL19A1	-0.00178615	cna_FHIT	0.00499956	mu_MYH7B	0.00824449
cna_KCNA6	-0.00169373	cna_LOC101241902	0.00499633	me_HADHA	-0.00808177
cna_ANP32A	-0.0015834	cna_SLC4A4	-0.00494111	me_DYNC1LI2	0.00806724
cna_GLCCI1	0.00156509	me_ISL2	0.00491671	me_TNFRSF18	-0.00790297
mu_ARID5B	0.00149282	cna_CBLN1	-0.00483738	me_PHKA2	-0.00788157
me_ZNF671	-0.0014421	me_ZNF649	0.00482816	me_COA1	-0.00766436
cna_IQSEC3	-0.00142868	me_LRRC8E	0.00479048	mu_NSUN3	-0.00762828
mu_HHIP	0.00139075	me_C15orf39	0.00463528	me_ALDOC	-0.00756992
me_COX4I2	-0.00135163	mu_RNF13	0.00461927	me_LAMC2	-0.00754222
me_HEATR6	0.00133919	cna_ERICH1.AS1	0.00459264	me_NFIA	-0.00751047
mu_VAV3	-0.00130797	me_MMAB	0.00457872	mu_CSAG1	0.00750656
me_CACNB1	0.00130583	me_ATF5	0.00452827	cna_APOA1.AS	-0.00750252
me_HCN1	-0.00129369	me_TMEM126A	0.00452332	cna_MIR4643	-0.00747583
mu_LIMCH1	0.00122329	me_HUS1	0.00447935	mu_CCND3	-0.00745022
mu_LCMT2	-0.00121703	me_POLA1	0.00445712	me_MIR4482	0.0074161
mu_CLDN10	0.0012016	mu_TFDP1	-0.00445434	cna_HES6	-0.00729861
me_CYP24A1	0.00119282	mu_SIK1	-0.00443863	cna_KCNQ5.IT1	-0.00729677
cna_MIR486	-0.00119095	me_ADCY4	-0.00439053	mu_ITGA2	0.00726199
cna_NBPF14	-0.00118254	me_ZFP42	-0.00435141	mu_ZNF330	0.00718236
mu_FAM209A	-0.00109639	mu_BTBD3	-0.0043312	me_GHSR	0.00715573
mu_DPYD	-0.00108527	me_SRSF7	0.00423678	mu_SNX1	-0.0071185
me_STT3B	-0.00103451	mu_UTRN	-0.00422259	mu_PRMT3	-0.00705368
mu_MPHOSPH6	0.00103153	me_NDUFB11	0.00418953	mu_POLD2	-0.00699623
mu_CALB2	-0.000991136	mu_TNFRSF11A	-0.00417079	mu_GRM1	-0.00693979
mu_FAM89A	0.000988651	me_ALK	0.00415502	me_EMILIN1	0.00688941
mu_FSTL4	-0.000955169	me_KLHL22	0.00408828	me_GPRC5B	-0.00683531
me_LYPLAL1	-0.000941515	me_PLBD2	-0.00408379	cna_ANKRD34B	-0.00682374
me_ORC5	-0.000910346	cna_SNF8	-0.00404422	me_BMI1	0.00675691
cna_MIR320C2	-0.000885995	mu_TRA2B	-0.00399901	cna_GCNT4	-0.00660792
cna_JAKMIP1	0.000794391	me_ATM	-0.00392402	me_DPH7	0.00658928
me_GYPC	0.000785717	me_COX4I2	-0.00387692	me_KCNH2	-0.00657461
mu_CNTNAP4	-0.000780684	cna_CEP295NL	0.00386899	mu_CACNA1H	-0.00656192
cna_MYL7	0.000767139	cna_LINC01150	0.0038575	me_GNPNAT1	-0.00652968
cna_IMPACT	-0.000757239	me_CCDC85B	0.00381948	cna_ZNF737	-0.00649542
mu_EPHX1	0.000669142	cna_CECR2	-0.00380348	mu_NEFM	-0.00646732
cna_MIR7111	-0.000650607	cna_CCDC117	-0.00380171	me_SLC10A6	0.00642241
me_WASF3	0.000617669	me_PLEKHN1	0.00373561	me_MIPOL1	-0.00639115
mu_GZMH	-0.000584246	me_ELOVL2	-0.00371224	me_EGFLAM	0.00637191
me_COL6A2	0.000559863	cna_RFX3	0.00369271	cna_ENGASE	0.00628478
me_OCIAD2	0.000552448	cna_MRPL21	-0.00364352	mu_SLC40A1	-0.00626171
me_CLDN14	-0.000543645	me_TPBG	-0.00359126	cna_UBASH3B	-0.00625742
cna_KCNIP1	0.000508562	me_ADAMTS5	0.00357124	mu_GLDC	0.00621739
me_UQCRFS1	-0.000504974	cna_EHBP1L1	0.00349654	me_NR0B1	0.00616064
cna_LOC100287846	-0.000497817	me_HES2	0.00347057	me_CRLF1	0.00615886
cna_LCE3D	-0.000424436	mu_PLIN4	-0.00346469	mu_AKAP9	0.00615876
cna_PPP1R15B	0.000379572	cna_MIR3680.1	0.00338409	me_ZNF83	0.00613613
me_FNDC4	0.000372801	cna_MIR7848	0.00334016	cna_OR7E156P	-0.00609473
me_TDGF1	-0.000362913	me_CIDEA	0.00330004	cna_C18orf32	0.00605232
mu_TG	0.000350488	mu_SLC43A2	-0.00319007	mu_RBMX	0.00603792
cna_MIR486.2	-0.000343734	me_EIF2S3	0.00318423	mu_KRAS	-0.00602228
me_GHSR	-0.000332781	me_C1RL	-0.00317208	mu_PTPRN2	-0.00601688
mu_NF1	0.000317712	me_SNIP1	-0.00316643	mu_RARA	0.00601041
cna_TPRX1	0.000299829	me_PAQR8	-0.00316469	mu_COL7A1	-0.00599788
me_PSMB8	0.000274573	cna_BET1L	0.00313049	cna_ZNF626	-0.0059822
mu_PITPNB	-0.000255889	me_INPP1	-0.00312186	mu_BORA	0.00596776
cna_ZNF790	0.000193949	me_ENTPD8	-0.00299741	mu_ARID1B	0.00588111
mu_HDGFL2	-0.000187339	cna_IL5RA	0.00295432	mu_CYP1A2	-0.00587957
me_NEK9	-0.000175126	cna_UBE2Z	-0.0029223	me_ORMDL3	-0.00585702
cna_PIEZO1	-0.000167631	me_UNC80	0.00291743	me_TEK	0.00582349
mu_ALK	0.000140443	mu_CA9	-0.00290533	me_GDAP1L1	-0.00574345
me_HSPB2	0.000126174	me_JSRP1	0.00290303	cna_CETN3	-0.00573992
cna_MIR3116.2	-0.000106835	mu_SLC1A1	-0.00287137	me_ZNF449	-0.00568015
me_SEC13	-7.94537e-05	me_RAD52	0.002864	me_DUSP9	-0.00564771
cna_GRPEL2.AS1	7.34293e-05	me_LHX6	0.00285361	mu_UBC	0.00561343
cna_SLCO1B3	-4.46891e-05	cna_ANO3	0.00280661	me_CLIC3	-0.00558192
mu_STAB1	-3.72391e-05	me_CASQ1	-0.00278759	me_SLC7A5	0.00547558
me_RETN	3.46366e-05	me_CST3	-0.00278699	mu_KDM3A	0.00539705
me_ISCA1	-2.03902e-05	cna_MIR3133	0.00276687	cna_LRRC19	-0.00538113
mu_SREBF1	-4.26332e-06	mu_MLL2	-0.00276226	me_ADCY1	0.00530101
cna_LCP2	6.57964e-07	me_COL6A2	0.00274539	cna_MIR3670.2	-0.00527925
cna_CYP2J2	-2.95264e-15	me_OTUD6B	0.00271906	cna_CHASERR	-0.0052712
cna_RWDD2A	-9.48574e-16	mu_SLC9A7	0.00271327	me_PPP4C	0.00526923
cna_MIR4312	-6.51746e-16	cna_ATXN2	0.00265932	mu_MICU3	0.00526392
cna_MIR940	1.90203e-16	me_IRF7	-0.00263814	mu_NALCN	0.00525472
cna_MIR4649	1.23446e-16	mu_SAMD4A	-0.00262527	mu_RSF1	-0.00522127
cna_CDT1	-1.26914e-17	mu_SMARCC1	0.00255374	cna_OR11H12	0.00511453
cna_POLD2	1.12224e-17	mu_PAGE2	-0.00254599	cna_DOK5	0.00503311
cna_SERHL2	-8.42498e-18	mu_MAP3K10	-0.00254106	mu_SIPA1L1	-0.00502427
cna_SERHL	-4.21249e-18	mu_STAB2	-0.00244257	mu_GALNT9	0.00502341
		mu_RASGEF1B	-0.00243871	me_AP1B1	0.00499239
		me_AGBL4	-0.00239413	me_RBP1	-0.00497604
		mu_OSBPL7	0.00235507	mu_TPR	-0.00493668
		cna_GS1.251I9.4	0.00233965	me_PRSS3	-0.00490805
		cna_CELF4	0.00232975	me_SLC35A2	-0.00486654
		me_GRIK3	-0.00231838	mu_CCDC170	0.00484186
		me_TBXA2R	0.00231358	me_TAF1B	-0.00482224
		mu_MOS	-0.00221508	me_LAD1	-0.00480582
		me_OSBPL9	-0.00214674	me_DHRS11	-0.00479966
		cna_LINC01799	-0.00211574	mu_TSPO2	-0.00479224
		cna_LINC00412	-0.00211122	cna_LINC00458	-0.00479029
		cna_SKOR2	0.00209996	cna_LOC440311	-0.00477633
		me_FUNDC2	0.0020355	cna_C3orf67	-0.00476294
		mu_CLEC1A	0.00203381	me_DPF2	-0.0047561
		me_NKX2.8	0.00200756	cna_LOC100288123	-0.00466673
		mu_SMPD4	0.00192665	cna_PRMT6	-0.00466635
		cna_ANO9	0.00192016	me_RAD51B	-0.00463131
		cna_CCL13	0.00191044	mu_MYCL	-0.00455733
		me_TMEM222	0.00190495	me_KDELR1	-0.00452566
		me_CHTOP	0.00185938	mu_LPHN1	-0.00445021
		mu_ZNF559	0.00184473	mu_GTF3C2	-0.00443867
		me_VASH2	-0.00181675	mu_ZNF236	0.00433517
		cna_MIR652	-0.00179318	me_SLITRK4	0.00425434
		me_APCDD1	-0.00175557	me_IL32	0.00422702
		mu_ABCD3	-0.00174809	me_KBTBD4	-0.00422349
		mu_SYNE1	-0.00174727	me_RPS15A	-0.00417635
		me_GNB4	-0.00173165	mu_ARFGEF2	-0.00415932
		me_FRMPD4	0.00169233	me_PRPS2	-0.00415245
		mu_GLI3	-0.00165346	cna_MIR2053	0.00411773
		mu_SMARCB1	-0.0016374	me_CYP2S1	-0.00410463
		cna_PIEZO2	0.00160675	mu_NPIPB15	0.00409786
		me_VOPP1	-0.0015845	mu_CLRN2	0.00409413
		me_SMC6	0.00152737	cna_CASP1P2	-0.00407291
		mu_CYB561D2	-0.00151946	me_OXTR	-0.00407122
		cna_APCDD1	0.00144513	mu_GNL3	-0.00405934
		mu_OR51E2	0.00143788	mu_NCDN	-0.00396525
		cna_CMTM7	0.00136378	mu_TRPV2	0.00394541
		me_MARVELD1	-0.00135579	me_KIF6	0.00393927
		cna_OR11H12	0.00133994	mu_MFAP5	-0.00386818
		cna_CDK13	-0.0013136	mu_ARID5B	0.00383459
		me_TRIM38	-0.00131284	me_LDOC1	-0.00382842
		mu_SPATA13	-0.00130086	me_CYBA	0.00382217
		me_GFI1	0.00129716	mu_GP5	0.0038017
		me_CCPG1	0.0012906	cna_PROK2	-0.00380127
		me_EMC4	-0.00120285	me_TMEM177	-0.00376043
		mu_IL18R1	0.00118854	cna_AIP	0.00375095
		cna_RBMS3.AS1	0.00118737	cna_MIR4417	-0.00374263
		mu_ZNF224	0.00114906	mu_IGHV1OR15.9	0.00370755
		mu_SUN1	0.00110685	cna_CLLU1OS	0.00370632
		me_FAM135B	-0.00109626	me_MTCP1	-0.0036598
		me_SKAP2	0.00107179	me_MOSPD2	-0.00363094
		cna_PHYHIPL	-0.00103334	mu_GREB1L	-0.00362113
		mu_KCTD21	-0.000991104	me_MSN	0.0036157
		me_BCL7A	0.000955695	cna_RTKN2	0.00361559
		me_OTOS	0.000945171	mu_MRGPRX3	-0.00354706
		mu_ATOH1	0.00093782	mu_HSPG2	-0.0035174
		me_OR8B8	0.000868441	mu_TPM3	0.00350218
		me_ACTN2	-0.000827636	mu_SCN4A	-0.00347444
		me_ANLN	-0.000824634	mu_ABCB8	0.00345172
		mu_AAGAB	-0.000754827	me_NTNG1	0.00344698
		cna_LRBA	-0.000735987	me_RPS14	-0.00338941
		mu_ZNF500	-0.000684081	me_MOK	0.00333572
		me_CNTFR	0.000678399	mu_MROH9	0.00330383
		me_CD151	0.000674249	mu_RTN4IP1	0.00330167
		me_RBM6	-0.00067226	mu_QSER1	0.00327188
		mu_EDEM1	-0.000629218	mu_ARID1A	0.00325748
		mu_CHKB	0.000458301	me_FCGR2A	-0.00324187
		me_RPL10	0.000452811	mu_CDH15	-0.00324109
		cna_PCSK6	0.000425299	mu_KCNAB1	0.00323359
		cna_CCL8	0.000412021	mu_CHEK2P2	0.00322684
		mu_APC	0.00034754	me_TSPAN7	-0.00320179
		mu_ZFP69	0.000341715	mu_MPP3	-0.00313297
		me_HSD17B7P2	0.000308074	mu_SLC25A48	0.00312083
		cna_IRX1	-0.000297135	mu_HDAC9	0.0031006
		cna_ZBTB7C	0.000278941	mu_EPHA3	-0.00309395
		me_ABHD2	-0.000268362	me_ULBP1	-0.00306135
		cna_ACAD11	0.000248744	mu_LPL	-0.00303653
		me_HSPB6	0.000243174	cna_NPY4R	0.00303319
		cna_AP3M2	0.000234371	mu_ABCC4	0.00301891
		mu_NADSYN1	-0.000191558	mu_CDH1	-0.00300115
		mu_VAMP3	0.000156349	mu_HCAR2	0.00297152
		cna_IFITM5	0.000152385	mu_ARHGAP24	-0.00292119
		mu_VWA9	0.0001405	mu_RRBP1	0.00291727
		mu_FBXL8	-0.000118291	mu_DNA2	-0.00285901
		cna_CNTN4.AS1	9.65546e-05	mu_SERPINA9	-0.00285726
		cna_LINC01019	-9.55732e-05	me_ARMCX4	-0.00283908
		mu_BTBD17	-9.0403e-05	mu_OLFML3	-0.00281183
		mu_SMG5	9.03577e-05	me_ABCC3	0.00273466
		cna_MIR4315.2	8.96753e-05	me_EPB41L3	0.00273245
		cna_NPHP3	6.48887e-05	mu_PGLYRP3	-0.00273174
		mu_MYH14	-6.35296e-05	me_NRTN	-0.00273039
		mu_GLDC	-6.0207e-05	cna_PSMD4	0.00270742
		mu_PRMT10	5.34147e-05	me_OR3A3	-0.00269889
		mu_GPR108	-5.24808e-05	mu_TTC37	-0.00265994
		mu_VCX	4.10012e-05	cna_BTG3	-0.00263692
		me_NANS	3.87151e-05	mu_SH3GL2	-0.00259437
		mu_DENR	2.75796e-05	me_LHCGR	0.00258554
		me_DNASE1L2	-2.28154e-05	mu_CHD1	-0.00256611
		mu_IL10RA	-1.76552e-05	me_IRF6	-0.0025563
		me_NISCH	-1.64012e-05	mu_ACAP3	0.00253905
		mu_OR6C6	-8.81393e-06	me_BTBD3	-0.00253815
		mu_XAF1	-7.59946e-06	mu_MMP16	0.00249586
		mu_MST4	-7.40154e-06	cna_PPP4R1	0.00246594
		mu_C4orf19	-6.70476e-06	mu_MAPK4	0.00246202
		mu_MARCO	4.30156e-06	me_USP31	-0.00242747
		mu_EVL	3.15378e-06	me_ZMPSTE24	-0.00241598
		mu_ZNF282	-2.90533e-06	mu_HDDC2	0.00240069
		mu_FRMD1	-1.07141e-06	me_TTLL12	0.00231419
		mu_REEP3	-1.65331e-07	mu_FAM136A	0.00227589
		mu_RNF128	-7.33421e-08	me_VWC2	-0.00225913
		mu_ELMO3	-7.22581e-08	me_LIMA1	0.00220919
		mu_ZNF259	-4.55829e-08	mu_NEUROD2	0.00218693
		mu_MISP	2.92715e-08	cna_RTN3	0.00215358
		mu_ZCCHC18	-1.55345e-08	mu_CTTN	-0.00214478
		mu_ZC3H4	-5.01785e-15	me_LYST	0.00212969
		cna_ATHL1	3.9014e-15	mu_GBP4	-0.00212424
		cna_ERBB2	-3.58918e-15	mu_C1QA	-0.00210603
		cna_MIR4728	-3.05408e-15	me_CHRNA3	0.00209895
		cna_LYRM7	2.96023e-15	cna_MIR548AG1	0.00207442
		cna_RUNDC3A	8.74122e-16	cna_RHCG	-0.00206676
		mu_TSNAXIP1	-8.6582e-16	mu_DMXL2	-0.00205929
		mu_ZNF727	-6.38703e-16	mu_WIPF1	0.00205515
		cna_UBA5	1.97634e-16	me_ZFAND4	0.00205212
		cna_CMTM6	8.88575e-17	mu_LTV1	0.00202548
		mu_ST6GALNAC6	-1.24569e-17	mu_AC116050.1	0.00202154
		cna_CNOT10	6.56913e-18	me_EPB41L4A	0.00201068
		cna_KCNK7	4.90031e-18	mu_PACSIN3	0.00198151
		cna_TBX21	4.71633e-18	me_NDUFA4L2	-0.00195219
		cna_NLRP6	1.56872e-18	me_ZNF649	0.00194182
		cna_ODF3	1.56872e-18	cna_MIR548S	-0.00191653
		cna_PSMD13	1.56872e-18	mu_TTC9C	0.00188134
				mu_GTF2I	-0.00184636
				me_FADS2	-0.00184507
				cna_NTNG1	-0.00184165
				cna_LINC02749	-0.00183976
				cna_TOX	0.00183018
				mu_AOAH	0.00182405
				me_ZBTB6	0.00181172
				me_DNM1L	-0.00177806
				me_VPS28	0.00176564
				me_DLEC1	0.00175774
				me_MON1A	-0.00174772
				mu_TCN1	-0.00173664
				mu_TTC23	0.0017215
				me_GAS2L2	0.00170369
				mu_BRDT	0.00167854
				cna_FAF2	-0.00166368
				mu_RASGEF1B	0.00166036
				me_FAM47B	-0.00164777
				me_UPF3B	-0.001645
				me_ADAT3	-0.00161975
				mu_TRPM5	0.001608
				mu_FPR1	-0.00158205
				cna_REEP3	0.00157941
				mu_ARRDC3	0.00152424
				mu_TTC7A	0.00149101
				me_CDC16	-0.00148587
				mu_PPP5C	-0.00147385
				mu_VAPB	-0.00145029
				mu_CUL7	-0.00144359
				me_GALR2	0.00141525
				mu_FAM131C	0.00138273
				me_PCDHB8	-0.00138186
				mu_ZNF419	0.00136729
				me_KRT19	-0.00134104
				me_UBE2M	-0.00130199
				me_RPH3A	-0.00130085
				me_RARRES2	0.00130067
				mu_FGF6	0.00129922
				mu_TMC5	0.00128915
				mu_C1orf112	0.00126621
				mu_SLC25A23	-0.0012602
				mu_B4GALT5	-0.00123582
				me_ZNF441	0.00121865
				me_BMS1	0.00121252
				mu_FLG2	-0.00119922
				mu_ASIC1	0.0011979
				mu_DIO2	-0.00115834
				mu_CYSLTR1	-0.00115603
				mu_SAFB2	-0.00112613
				me_TMEM185A	-0.00111956
				mu_C16orf78	-0.00110196
				mu_ANKRD13D	-0.00109808
				me_CCDC71	0.00108372
				mu_OR10H2	0.00105077
				mu_KIAA1755	-0.00104164
				mu_SCRIB	-0.00100245
				mu_FASN	-0.00100227
				mu_STAB2	-0.000981753
				cna_TSGA10IP	-0.000972793
				cna_LINC00908	0.000966755
				mu_OR4C46	-0.000939892
				cna_BLID	-0.000935925
				mu_CDC25B	0.000916019
				mu_PLG	-0.000896277
				mu_C20orf96	-0.00087222
				me_ALDH16A1	0.000840516
				mu_CERS6	-0.000822577
				mu_CYP17A1	-0.000810957
				mu_PCDHA3	-0.000797557
				cna_LOXL2	-0.000772124
				me_SASH1	0.000709309
				cna_CYR61	-0.000705378
				me_SLC26A10	-0.000687
				mu_LHX9	-0.000686071
				mu_PARP16	-0.000677976
				cna_STT3A.AS1	-0.000666169
				mu_ARX	0.000659748
				cna_NPIPA8	-0.000655702
				cna_PCDH20	-0.000644509
				me_MAGEF1	0.000641778
				me_AR	-0.00063574
				mu_ATF5	0.000629577
				mu_KANSL1	-0.000611557
				mu_GZF1	-0.000607901
				mu_SPAG16	-0.000602536
				mu_GPALPP1	0.000595483
				cna_CLLU1	0.000587868
				cna_LINC01209	0.000575173
				mu_TP53	0.000574941
				me_MALSU1	0.000562801
				mu_PRAMEF14	-0.000498533
				mu_AGMO	0.0004977
				me_SCD5	0.000497413
				me_TBX20	0.000476541
				me_PFKP	0.000446167
				mu_GLIS2	-0.000443769
				mu_SPPL2C	-0.00041526
				mu_OR2AG2	-0.000400482
				mu_XPNPEP1	0.000390786
				mu_OR52B4	0.000389252
				me_PRSS55	-0.000379137
				mu_PLD3	0.000358737
				cna_ZNF516	0.000343876
				me_PPP1R3B	0.000334966
				mu_COL1A1	0.000322749
				mu_RAB1B	0.000313917
				me_DMRTC2	-0.000309714
				me_MEX3C	-0.00030699
				mu_CCDC147	-0.000281208
				me_PLCB3	-0.000278925
				cna_FAM157C	0.000276608
				me_TSPAN1	0.000273981
				me_PHYHIPL	0.000271279
				mu_ZNF124	-0.000256327
				me_LIF	-0.000244968
				me_GSPT1	-0.000237654
				me_SSTR4	0.000206831
				me_MAPK1IP1L	0.00017651
				mu_PSMA3	0.000171566
				mu_CCDC144A	-0.000150297
				cna_HMGN2	-0.000138043
				me_ZNF264	0.000123347
				mu_FBLN5	-0.00011581
				me_ACY3	-0.000110582
				mu_SIAE	-9.95155e-05
				mu_BAP1	-9.64056e-05
				mu_GLYAT	7.65977e-05
				cna_MNX1.AS1	-5.72084e-05
				mu_PRDX1	4.26403e-05
				mu_ASXL2	-4.05139e-05
				mu_SOCS5	3.92183e-05
				mu_SLC25A36	-3.29726e-05
				mu_MELK	-2.97791e-05
				mu_RS1	-2.24145e-05
				mu_PKDREJ	-1.83881e-05
				mu_DAO	-1.16543e-05
				mu_PROK2	5.8264e-06
				mu_S100P	2.65807e-06
				mu_NCAPH	1.436e-06
				mu_KDELR2	1.34238e-06
				cna_HNRNPR	-8.80642e-07
				mu_DRAXIN	6.88039e-07
				mu_PCMTD2	5.87885e-07
				mu_GBP1	4.51238e-07
				mu_SNAPC3	1.32323e-07
				mu_CIDEB	3.79648e-08
				mu_APCDD1	-2.33164e-08
				mu_CDK2	-8.29985e-09
				mu_SNORD3B.2	-3.59588e-09
				mu_RNASE3	2.99634e-09
				mu_OR6V1	2.81351e-09
				mu_TRIM44	-2.39226e-09
				mu_GPR142	-3.16347e-14
				cna_WBSCR27	4.64569e-15
				cna_LINC00928	-2.60117e-15
				cna_SNORD58A	2.13084e-15
				cna_SNORD58B	1.1234e-16
				cna_RPL17.C18orf32	5.80098e-17
				mu_FANCL	-4.39093e-17
				cna_RPL17	3.26305e-17
				cna_MIR1539	2.35665e-17
				cna_SNORD58C	2.17537e-17
				mu_MCM9	5.12293e-18
